# Genome features of common vetch (*Vicia sativa*) in natural habitats

**DOI:** 10.1101/2021.03.09.434686

**Authors:** Kenta Shirasawa, Shunichi Kosugi, Kazuhiro Sasaki, Andrea Ghelfi, Koei Okazaki, Atsushi Toyoda, Hideki Hirakawa, Sachiko Isobe

**Author notes:** RIKEN, Yokohama, Kanagawa 230-0045, Japan (Shunichi Kosugi). Japan International Research Center for Agricultural Sciences, Tsukuba, Ibaraki 305-8686, Japan (Kazuhiro Sasaki). Corresponding author: Kenta Shirasawa.

## Abstract

Wild plants are often tolerant to biotic and abiotic stresses in their natural environments, whereas domesticated plants such as crops frequently lack such resilience. This difference is thought to be due to the high levels of genome heterozygosity in wild plant populations and the low levels of heterozygosity in domesticated crop species. In this study, common vetch (*Vicia sativa*) was used as a model to examine this hypothesis. The common vetch genome (2n = 14) was estimated as 1.8 Gb in size. Genome sequencing produced a reference assembly that spanned 1.5 Gb, from which 31,146 genes were predicted. Using this sequence as a reference, 24,118 single nucleotide polymorphisms were discovered in 1,243 plants from 12 natural common vetch populations in Japan. Common vetch genomes exhibited high heterozygosity at the population level, with lower levels of heterozygosity observed at specific genome regions. Such patterns of heterozygosity are thought to be essential for adaptation to different environments. These findings suggest that high heterozygosity at the population level would be required for wild plants to survive under natural conditions while allowing important gene loci to be fixed to adapt the conditions. The resources generated in this study will provide insights into *de novo* domestication of wild plants and agricultural enhancement.

**Highlight:** Sequence analysis of the common vetch *(Vicia sativa)* genome and SNP genotyping across natural populations revealed nucleotide diversity levels associated with native population environments.
