## Supplementary Table for "Genome features of common vetch (*Vicia sativa*) in natural habitats"

### Sheet: TableS1
Supplementary Table S1 Plant materials
Line	Collection location	Latitude (ºN)	Description
SDI	Sendai, Miyagi, Japan	38.8	A natural population (n = 100) from Sendai used for genetic diversity analysis
NGT	Niigata, Japan	37.8	A natural population (n = 100) from Niigata used for genetic diversity analysis
ABK	Abiko, Chiba, Japan	35.9	A natural population (n = 102) from Abiko used for genetic diversity analysis
TNS	Tanashi, Tokyo, Japan	35.7	A natural population (n = 150) from Tanashi used for genetic diversity analysis
KSR5	Kisarazu, Chiba, Japan	35.4	A standard line used for genome and RNA sequencing
KSR	Kisarazu, Chiba, Japan	35.4	A natural population (n = 88) from Kisarazu used for genetic diversity analysis
KZS	Kazusa, Chiba, Japan	35.4	A natural population (n = 97) from Kazusa used for genetic diversity analysis
KMT	Kimitsu, Chiba, Japan	35.3	A natural population (n = 95) from Kimitsu used for genetic diversity analysis
NGY	Nagoya, Aichi, Japan	35.2	A natural population (n = 102) from Nagoya used for genetic diversity analysis
KYT	Kyoto, Japan	34.9	A natural population (n = 104) from Kyoto used for genetic diversity analysis
OKY	Okayama, Japan	34.6	A natural population (n = 99) from Okayama used for genetic diversity analysis
FKO	Fukuoka, Japan	33.5	A natural population (n = 97) from Fukuoka used for genetic diversity analysis
KGS	Kagoshima, Japan	31.3	A natural population (n = 109) from Kagoshima used for genetic diversity analysis
B45	Greece	39.1	A Greek line from NARO Genebank, Japan (JP accession numer: 42103)
B64	Greece	39.1	A Greek line from NARO Genebank, Japan (JP accession numer: 42101)
B65	Greece	39.1	A Greek line from NARO Genebank, Japan (JP accession numer: 42102)
IC369	Italy	41.9	An Italian line from NARO Genebank, Japan (JP accession numer: 82256)
IC385	Germany	51.2	A German line from NARO Genebank, Japan (JP accession numer: 82259)
IC403	France	46.2	A French line from NARO Genebank, Japan (JP accession numer: 82260)
IC407	Tunisia	33.9	A Tunisian line from NARO Genebank, Japan (JP accession numer: 82261)
IC425	Iran	32.4	An Iranian line from NARO Genebank, Japan (JP accession numer: 82262)

### Sheet: TableS2
Supplementary Table S2 Genome and transcriptome data
Method	Library	Number of reads	Total length of reads (bp)	Submission accession number	Experiment accession number	Run accession number
Whole genome shotgun
	Paired-end	1849167372	186765904572	DRA004347	DRX048566	DRR053677 - DRR053680
	Mate-pair (2 kb)	275976492	27873625692	DRA004347	DRX048567	DRR053681 - DRR053682
	Mate-pair (5 kb)	544737594	81710639100	DRA004347	DRX048568	DRR053683 - DRR053684
	Mate-pair (10 kb)	587605478	88140821700	DRA004347	DRX048569	DRR053685 - DRR053686
	Mate-pair (15 kb)	598829614	60481791014	DRA004347	DRX048570	DRR053687 - DRR053688
	PacBio RSII	1147644	5502782891	DRA004347	DRX048571	DRR053689
RNA-Seq
	Apical bud	17794532	5356154132	DRA004313	DRX047938	DRR053046
	Immature leaf	17150160	5162198160	DRA004313	DRX047939	DRR053047
	Mature leaf	14341096	4316669896	DRA004313	DRX047940	DRR053048
	Stem	16062198	4834721598	DRA004313	DRX047941	DRR053049
	Flower	18042698	5430852098	DRA004313	DRX047942	DRR053050
	Tendril	17572608	5289355008	DRA004313	DRX047943	DRR053051
	Flower bud	17210690	5180417690	DRA004313	DRX047944	DRR053052
	Seedling	19803266	5960783066	DRA004313	DRX047945	DRR053053
	Root	15212880	4579076880	DRA004313	DRX047946	DRR053054
	Pod	13264708	3992677108	DRA004313	DRX047947	DRR053055
ddRAD-Seq
	ABK (n= 102)	176704360	16433505480	DRA004311	DRX047686 - DRX047787	DRR052794 - DRR052895
	FKO (n= 97)	78719702	7320932286	DRA004306	DRX047177 - DRX047273	DRR052285 - DRR052381
	KGS (n= 109)	118002533	10974235569	DRA004309	DRX047478 - DRX047586	DRR052586 - DRR052694
	KMT (n= 95)	67653294	6291756342	DRA004304	DRX046982 - DRX047076	DRR052090 - DRR052184
	KSR (n= 88)	55187499	5132437407	DRA004301	DRX046695 - DRX046782	DRR051803 - DRR051890
	KYT (n= 104)	95968481	8925068733	DRA004307	DRX047274 - DRX047377	DRR052382 - DRR052485
	KZS (n= 97)	59526944	5536005792	DRA004302	DRX046783 - DRX046879	DRR051891 - DRR051987
	NGT (n= 100)	96151264	8942067552	DRA004308	DRX047378 - DRX047477	DRR052486 - DRR052585
	NGY (n= 102)	65900235	6128721855	DRA004303	DRX046880 - DRX046981	DRR051988 - DRR052089
	OKY (n= 99)	168449260	15665781180	DRA004310	DRX047587 - DRX047685	DRR052695 - DRR052793
	SDI (n= 100)	72557888	6747883584	DRA004305	DRX047077 - DRX047176	DRR052185 - DRR052284
	TNS (n= 150)	368329735	34254665355	DRA004312	DRX047788 - DRX047937	DRR052896 - DRR053045
	B45	5574790	518455470	DRA004301	DRX046686	DRR051794
	B64	6825428	634764804	DRA004301	DRX046687	DRR051795
	B65	6162892	573148956	DRA004301	DRX046688	DRR051796
	IC369	6652372	618670596	DRA004301	DRX046689	DRR051797
	IC385	8477174	788377182	DRA004301	DRX046690	DRR051798
	IC403	7246350	673910550	DRA004301	DRX046691	DRR051799
	IC407	6331050	588787650	DRA004301	DRX046692	DRR051800
	IC425	6526240	606940320	DRA004301	DRX046693	DRR051801

### Sheet: TableS3
Supplementary Table S3 Number of KOG functions for protein-encoding genes
KOG classification	Function description	Function ID	KOG	%
Information storage and processing	Translation, ribosomal structure and biogenesis	J	686	2.6
	RNA processing and modification	A	584	2.2
	Transcription	K	998	3.8
	Replication, recombination and repair	L	321	1.2
	Chromatin structure and dynamics	B	177	0.7
Cellular processes and signaling	Cell cycle control, cell division, chromosome partitioning	D	385	1.5
	Nuclear structure	Y	55	0.2
	Defense mechanisms	V	132	0.5
	Signal transduction mechanisms	T	1454	5.6
	Cell wall/membrane/envelope biogenesis	M	212	0.8
	Cytoskeleton	Z	282	1.1
	Extracellular structures	W	61	0.2
	Intracellular trafficking, secretion, and vesicular transport	U	718	2.7
	Posttranslational modification, protein turnover, chaperones	O	1589	6.1
Metabolism	Energy production and conversion	C	655	2.5
	Carbohydrate transport and metabolism	G	902	3.5
	Amino acid transport and metabolism	E	679	2.6
	Nucleotide transport and metabolism	F	178	0.7
	Coenzyme transport and metabolism	H	138	0.5
	Lipid transport and metabolism	I	608	2.3
	Inorganic ion transport and metabolism	P	489	1.9
	Secondary metabolites biosynthesis, transport and catabolism	Q	775	3
Poorly characterized	General function prediction only	R	3078	11.8
	Function unknown	S	802	3.1
	No hits	-	10175	38.9

### Sheet: TableS4
Supplementary Table S4 Number of genes mapped to KEGG pathways
Pathway category	Pathway name	Map ID	Number of KEGG
1.1 Carbohydrate metabolism	Glycolysis / Gluconeogenesis	map00010	29
	Citrate cycle (TCA cycle)	map00020	20
	Pentose phosphate pathway	map00030	18
	Pentose and glucuronate interconversions	map00040	15
	Fructose and mannose metabolism	map00051	20
	Galactose metabolism	map00052	20
	Ascorbate and aldarate metabolism	map00053	15
	Starch and sucrose metabolism	map00500	35
	Amino sugar and nucleotide sugar metabolism	map00520	38
	Pyruvate metabolism	map00620	29
	Glyoxylate and dicarboxylate metabolism	map00630	27
	Propanoate metabolism	map00640	14
	Butanoate metabolism	map00650	13
	C5-Branched dibasic acid metabolism	map00660	4
	Inositol phosphate metabolism	map00562	22
1.2 Energy metabolism	Oxidative phosphorylation	map00190	73
	Photosynthesis	map00195	35
	Photosynthesis - antenna proteins	map00196	11
	Carbon fixation in photosynthetic organisms	map00710	24
	Carbon fixation pathways in prokaryotes	map00720	14
	Methane metabolism	map00680	20
	Nitrogen metabolism	map00910	11
	Sulfur metabolism	map00920	14
1.3 Lipid metabolism	Fatty acid biosynthesis	map00061	15
	Fatty acid elongation	map00062	9
	Fatty acid degradation	map00071	11
	Synthesis and degradation of ketone bodies	map00072	3
	Cutin, suberine and wax biosynthesis	map00073	11
	Steroid biosynthesis	map00100	17
	Primary bile acid biosynthesis	map00120	1
	Secondary bile acid biosynthesis	map00121	0
	Steroid hormone biosynthesis	map00140	6
	Glycerolipid metabolism	map00561	27
	Glycerophospholipid metabolism	map00564	41
	Ether lipid metabolism	map00565	11
	Sphingolipid metabolism	map00600	18
	Arachidonic acid metabolism	map00590	9
	Linoleic acid metabolism	map00591	6
	alpha-Linolenic acid metabolism	map00592	15
	Biosynthesis of unsaturated fatty acids	map01040	1
1.4 Nucleotide metabolism	Purine metabolism	map00230	88
	Pyrimidine metabolism	map00240	72
1.5 Amino acid metabolism	Alanine, aspartate and glutamate metabolism	map00250	26
	Glycine, serine and threonine metabolism	map00260	36
	Cysteine and methionine metabolism	map00270	33
	Valine, leucine and isoleucine degradation	map00280	21
	Valine, leucine and isoleucine biosynthesis	map00290	9
	Lysine biosynthesis	map00300	10
	Lysine degradation	map00310	13
	Arginine and proline metabolism	map00330	39
	Histidine metabolism	map00340	12
	Tyrosine metabolism	map00350	17
	Phenylalanine metabolism	map00360	19
	Tryptophan metabolism	map00380	13
	Phenylalanine, tyrosine and tryptophan biosynthesis	map00400	24
1.6 Metabolism of other amino acids	beta-Alanine metabolism	map00410	17
	Taurine and hypotaurine metabolism	map00430	3
	Phosphonate and phosphinate metabolism	map00440	4
	Selenocompound metabolism	map00450	9
	Cyanoamino acid metabolism	map00460	12
	D-Glutamine and D-glutamate metabolism	map00471	1
	D-Arginine and D-ornithine metabolism	map00472	1
	D-Alanine metabolism	map00473	0
	Glutathione metabolism	map00480	17
1.7 Glycan biosynthesis and metabolism	N-Glycan biosynthesis	map00510	31
	Various types of N-glycan biosynthesis	map00513	8
	Mucin type O-Glycan biosynthesis	map00512	1
	Other types of O-glycan biosynthesis	map00514	0
	Glycosaminoglycan biosynthesis - CS/DS	map00532	2
	Glycosaminoglycan biosynthesis - HS/Hep	map00534	2
	Glycosaminoglycan biosynthesis - KS	map00533	0
	Glycosaminoglycan degradation	map00531	5
	Glycosylphosphatidylinositol(GPI)-anchor biosynthesis	map00563	18
	Glycosphingolipid biosynthesis - lacto and neolacto series	map00601	0
	Glycosphingolipid biosynthesis - globo series	map00603	4
	Glycosphingolipid biosynthesis - ganglio series	map00604	3
	Lipopolysaccharide biosynthesis	map00540	8
	Peptidoglycan biosynthesis	map00550	0
	Other glycan degradation	map00511	0
1.8 Metabolism of cofactors and vitamins	Thiamine metabolism	map00730	9
	Riboflavin metabolism	map00740	10
	Vitamin B6 metabolism	map00750	8
	Nicotinate and nicotinamide metabolism	map00760	12
	Pantothenate and CoA biosynthesis	map00770	17
	Biotin metabolism	map00780	8
	Lipoic acid metabolism	map00785	3
	Folate biosynthesis	map00790	10
	One carbon pool by folate	map00670	14
	Retinol metabolism	map00830	10
	Porphyrin and chlorophyll metabolism	map00860	30
	Ubiquinone and other terpenoid-quinone biosynthesis	map00130	18
1.9 Metabolism of terpenoids and polyketides	Terpenoid backbone biosynthesis	map00900	27
	Monoterpenoid biosynthesis	map00902	6
	Sesquiterpenoid and triterpenoid biosynthesis	map00909	7
	Diterpenoid biosynthesis	map00904	13
	Carotenoid biosynthesis	map00906	20
	Brassinosteroid biosynthesis	map00905	7
	Insect hormone biosynthesis	map00981	1
	Zeatin biosynthesis	map00908	6
	Limonene and pinene degradation	map00903	4
	Geraniol degradation	map00281	2
	Type I polyketide structures	map01052	0
	Biosynthesis of 12-, 14- and 16-membered macrolides	map00522	0
	Biosynthesis of ansamycins	map01051	1
	Biosynthesis of type II polyketide backbone	map01056	0
	Biosynthesis of type II polyketide products	map01057	0
	Tetracycline biosynthesis	map00253	3
	Polyketide sugar unit biosynthesis	map00523	2
	Nonribosomal peptide structures	map01054	0
	Biosynthesis of siderophore group nonribosomal peptides	map01053	2
	Biosynthesis of vancomycin group antibiotics	map01055	1
1.10 Biosynthesis of other secondary metabolites	Phenylpropanoid biosynthesis	map00940	20
	Stilbenoid, diarylheptanoid and gingerol biosynthesis	map00945	7
	Flavonoid biosynthesis	map00941	17
	Flavone and flavonol biosynthesis	map00944	5
	Anthocyanin biosynthesis	map00942	5
	Isoflavonoid biosynthesis	map00943	9
	Indole alkaloid biosynthesis	map00901	3
	Isoquinoline alkaloid biosynthesis	map00950	11
	Tropane, piperidine and pyridine alkaloid biosynthesis	map00960	11
	Acridone alkaloid biosynthesis	map01058	0
	Caffeine metabolism	map00232	2
	Betalain biosynthesis	map00965	3
	Glucosinolate biosynthesis	map00966	0
	Benzoxazinoid biosynthesis	map00402	0
	Penicillin and cephalosporin biosynthesis	map00311	2
	Clavulanic acid biosynthesis	map00331	0
	Streptomycin biosynthesis	map00521	6
	Butirosin and neomycin biosynthesis	map00524	1
	Puromycin biosynthesis	map00231	0
	Novobiocin biosynthesis	map00401	3
	Aflatoxin biosynthesis	map00254	1
1.11 Xenobiotics biodegradation and metabolism	Benzoate degradation	map00362	5
	Aminobenzoate degradation	map00627	8
	Fluorobenzoate degradation	map00364	1
	Chloroalkane and chloroalkene degradation	map00625	6
	Chlorocyclohexane and chlorobenzene degradation	map00361	4
	Toluene degradation	map00623	1
	Xylene degradation	map00622	0
	Nitrotoluene degradation	map00633	0
	Ethylbenzene degradation	map00642	1
	Styrene degradation	map00643	4
	Atrazine degradation	map00791	0
	Caprolactam degradation	map00930	1
	DDT degradation	map00351	1
	Bisphenol degradation	map00363	3
	Dioxin degradation	map00621	1
	Naphthalene degradation	map00626	3
	Polycyclic aromatic hydrocarbon degradation	map00624	3
	Furfural degradation	map00365	0
	Steroid degradation	map00984	0
	Metabolism of xenobiotics by cytochrome P450	map00980	5
	Drug metabolism - cytochrome P450	map00982	4
	Drug metabolism - other enzymes	map00983	12

### Sheet: TableS5
Supplementary Table S5 Number of GO terms for protein-encoding genes
Ontology	GO fuction	Accession	Count of gene products for which this is the most relevant slim term	Count of gene products inferred to be associated with slim term
biological_process	biological_process	GO:0008150	86	8878
	abscission	GO:0009838	0	0
	anatomical structure morphogenesis	GO:0009653	72	72
	behavior	GO:0007610	0	0
	cell growth	GO:0016049	13	13
	cellular component organization	GO:0016043	416	416
	cellular process	GO:0009987	2270	5257
	cell communication	GO:0007154	13	406
	cell-cell signaling	GO:0007267	0	0
	pollen-pistil interaction	GO:0009875	43	43
	cell cycle	GO:0007049	80	80
	cell death	GO:0008219	3	3
	cell differentiation	GO:0030154	2	2
	cellular amino acid and derivative metabolic process	GO:0006519	308	308
	cellular homeostasis	GO:0019725	116	116
	generation of precursor metabolites and energy	GO:0006091	138	138
	nucleobase, nucleoside, nucleotide and nucleic acid metabolic process	GO:0006139	520	765
	DNA metabolic process	GO:0006259	204	204
	transcription	GO:0006350	48	48
	photosynthesis	GO:0015979	72	72
	protein modification process	GO:0006464	1166	1166
	signal transduction	GO:0007165	350	350
	translation	GO:0006412	439	439
	death	GO:0016265	0	3
	embryonic development	GO:0009790	4	4
	growth	GO:0040007	0	13
	metabolic process	GO:0008152	2215	6423
	biosynthetic process	GO:0009058	823	1305
	carbohydrate metabolic process	GO:0005975	753	753
	catabolic process	GO:0009056	802	802
	lipid metabolic process	GO:0006629	470	470
	protein metabolic process	GO:0019538	656	2243
	secondary metabolic process	GO:0019748	61	61
	multicellular organismal development	GO:0007275	11	80
	flower development	GO:0009908	0	0
	pollination	GO:0009856	0	43
	post-embryonic development	GO:0009791	65	65
	regulation of gene expression, epigenetic	GO:0040029	8	8
	reproduction	GO:0000003	12	55
	response to abiotic stimulus	GO:0009628	45	45
	response to biotic stimulus	GO:0009607	43	43
	response to endogenous stimulus	GO:0009719	31	31
	response to external stimulus	GO:0009605	7	11
	response to extracellular stimulus	GO:0009991	4	4
	tropism	GO:0009606	0	0
	response to stress	GO:0006950	495	495
	ripening	GO:0009835	0	0
	transport	GO:0006810	1516	1516
cellular_component	cellular_component	GO:0005575	18	4059
	cell	GO:0005623	1	3969
	cell wall	GO:0005618	118	118
	plasma membrane	GO:0005886	29	29
	cytoplasm	GO:0005737	359	929
	lysosome	GO:0005764	1	1
	cytoskeleton	GO:0005856	155	155
	cytosol	GO:0005829	27	27
	endoplasmic reticulum	GO:0005783	61	61
	endosome	GO:0005768	0	0
	external encapsulating structure	GO:0030312	1	119
	extracellular region	GO:0005576	115	120
	extracellular space	GO:0005615	5	5
	Golgi apparatus	GO:0005794	46	46
	intracellular	GO:0005622	680	2196
	membrane	GO:0016020	1976	1991
	mitochondrion	GO:0005739	72	72
	nuclear envelope	GO:0005635	13	13
	nucleolus	GO:0005730	13	13
	nucleoplasm	GO:0005654	60	60
	nucleus	GO:0005634	613	692
	peroxisome	GO:0005777	18	18
	plastid	GO:0009536	28	28
	proteinaceous extracellular matrix	GO:0005578	0	0
	ribosome	GO:0005840	334	334
	thylakoid	GO:0009579	62	62
	vacuole	GO:0005773	3	4
molecular_function	molecular_function	GO:0003674	532	13752
	binding	GO:0005488	2719	9514
	carbohydrate binding	GO:0030246	195	195
	chromatin binding	GO:0003682	251	251
	lipid binding	GO:0008289	230	230
	nucleic acid binding	GO:0003676	508	2296
	DNA binding	GO:0003677	1469	1516
	transcription factor activity	GO:0003700	554	554
	RNA binding	GO:0003723	333	333
	translation factor activity, nucleic acid binding	GO:0008135	59	59
	nucleotide binding	GO:0000166	2610	2610
	oxygen binding	GO:0019825	17	17
	protein binding	GO:0005515	3529	3535
	receptor binding	GO:0005102	6	6
	catalytic activity	GO:0003824	2531	6244
	hydrolase activity	GO:0016787	1955	2129
	motor activity	GO:0003774	83	83
	nuclease activity	GO:0004518	96	96
	transferase activity	GO:0016740	702	1841
	kinase activity	GO:0016301	1140	1140
	enzyme regulator activity	GO:0030234	289	289
	signal transducer activity	GO:0004871	98	110
	receptor activity	GO:0004872	14	14
	structural molecule activity	GO:0005198	404	404
	transcription regulator activity	GO:0030528	87	633
	translation regulator activity	GO:0045182	0	59
	transporter activity	GO:0005215	784	784
